# A Cell Cycle-aware Network for Data Integration and Label Transferring of Single-cell RNA-seq and ATAC-seq

**DOI:** 10.1101/2024.01.31.578213

**Authors:** Jiajia Liu, Jian Ma, Jianguo Wen, Xiaobo Zhou

## Abstract

In recent years, the integration of single-cell multi-omics data has provided a more comprehensive understanding of cell functions and internal regulatory mechanisms from a non-single omics perspective, but it still suffers many challenges, such as omics-variance, sparsity, cell heterogeneity and confounding factors. As we know, cell cycle is regarded as a confounder when analyzing other factors in single-cell RNA-seq data, but it’s not clear how it will work on the integrated single-cell multi-omics data. Here, we developed a Cell Cycle-Aware Network (CCAN) to remove cell cycle effects from the integrated single-cell multi-omics data while keeping the cell type-specific variations. This is the first computational model to study the cell-cycle effects in the integration of single-cell multi-omics data. Validations on several benchmark datasets show the out-standing performance of CCAN in a variety of downstream analyses and applications, including removing cell cycle effects and batch effects of scRNA-seq datasets from different protocols, integrating paired and unpaired scRNA-seq and scATAC-seq data, accurately transferring cell type labels from scRNA-seq to scATAC-seq data, and characterizing the differentiation process from hematopoietic stem cells to different lineages in the integration of differentiation data.
