## Supplementary Table 1 for "A Cell Cycle-aware Network for Data Integration and Label Transferring of Single-cell RNA-seq and ATAC-seq"

### Sheet: Sheet1
NO.	Abbreviation	Tissue	Platform	Cell type labeled	Number of cell types	Reference	Data Sources	Number of cells in source domain	Number of genes in source domain	Number of cells in target domain	Number of genes in target domain
1	harmony_pbmc	human peripheral blood mononuclear cells (PBMCs)	assayed on the Chromium 10X platform but prepared with different protocols: 3′ end v1 (3pV1) and 3′ end v2 (3pV2).	annotate using canonical cell type marker genes	6	Korsunsky I, Millard N, Fan J, et al. Fast, sensitive and accurate integration of single-cell data with Harmony[J]. Nature methods, 2019, 16(12): 1289-1296.	https://support.10xgenomics.com/single-cell-gene-expression/datasets/1.1.0/pbmc6k https://support.10xgenomics.com/single-cell-gene-expression/datasets/2.1.0/pbmc8k	5356	13640	8806	13640
2	snare_adbrain	adult mouse brain cerebral cortex	SNARE-seq	annotate by transferring labels from an existing scRNA-seq dataset produced by the Allen Institute	13	Chen S, Lake BB, Zhang K. High-throughput sequencing of the transcriptome and chromatin accessibility in the same cell. Nat Biotechnol 2019 Dec;37(12):1452-1457. PMID: 31611697	GSE126074	8055	2088	8055	2088
3	unpaired scRNA-seq and scATAC-seq data	human PBMC	10x Genomics scATAC-seq v1.1 (ASAP-seq) / scRNA-seq v3.1 (CITE-seq), control group	labeled	7	Mimitou EP, Lareau CA, Chen KY, Zorzetto-Fernandes AL et al. Scalable, multimodal profiling of chromatin accessibility, gene expression and protein levels in single cells. Nat Biotechnol 2021 Oct;39(10):1246-1258. PMID: 34083792	GSE156478	4644	17441	4157	17441
4	single-cell differentiated data	Homo sapiens bone marrow/human hematopoietic differentiation	10X v2 sequencing	labeled	6	Setty M, Kiseliovas V, Levine J, et al. Characterization of cell fate probabilities in single-cell data with Palantir[J]. Nature biotechnology, 2019, 37(4): 451-460. Buenrostro JD, Corces MR, Lareau CA, Wu B et al. Integrated Single-Cell Analysis Maps the Continuous Regulatory Landscape of Human Hematopoietic Differentiation. Cell 2018 May 31;173(6):1535-1548.e16. PMID: 29706549	https://data.humancellatlas.org/explore/projects/091cf39b-01bc-42e5-9437-f419a66c8a45/project-matrices GSE96772	4135	1015	1594	1015
