## Supplementary Table 2 for "A Cell Cycle-aware Network for Data Integration and Label Transferring of Single-cell RNA-seq and ATAC-seq"

### Sheet: Sheet1
NO.	Methods	scRNA-seq	Paired	Unpaired	Input format
1	Harmony	√			gene expression matrix
2	Conos	√			gene expression matrix
3	Scanorama	√			gene expression matrix
4	BBKNN	√			gene expression matrix
5	Seurat v4	√	√	√	gene expression + ATAC gene activity matrix
6	online iNMF	√	√	√	gene expression count + ATAC gene activity count (same feature numbers)
7	scMVP		√		top DEG scRNA matrix + TF-IDF normalized/binary scATAC matrix
8	scAI		√		scRNA matrix + sparse/binary scATAC matrix
9	scMVAE		√		the raw count data of scRNA-seq + scATAC data (gene activity format). Row indicates variable (genes and loci), and column indicates sample (cell).
10	scJoint		√	√	gene expression + ATAC gene activity score matrix
11	GLUE		√	√	gene expression profile + peak matrix with AnnData format as input
12	SCALEX		√	√	sparse matrix of gene expression and gene activity
